# Regulation of motor neuron differentiation in the *Ciona* larva

**DOI:** 10.64898/2025.12.17.694982

**Authors:** Sydney Popsuj, Tenzin Kalsang, Christina D. Cota, Alberto Stolfi

## Abstract

Here we investigate the gene regulatory networks responsible for the differentiation of cholinergic neurons in the *Ciona* larval motor ganglion, which functions as the organism’s central pattern generator for swimming and dispersal. We demonstrate conserved roles motor neuron-enriched transcription factors Neurogenin and Onecut, with Neurogenin likely sitting atop the regulatory cascade. We also identify a key role for the transcription factor Nkx6 in specifying one motor neuron subtype, Motor Neuron 1 (MN1), and show that the secreted Wnt pathway inhibitor Dkk3 is required by MN1 for its unique neuromuscular endplates. We propose that Dkk3 interacts with LRP receptors in target muscle cells, through conserved NxI/V/F motifs shared with another key secreted neuromuscular synapse effector, Agrin. Taken together, our results provide critical insights into the development and evolution of cholinergic neurons involved in chordate locomotion.
