## Supplemental Table 1 for "Regulation of motor neuron differentiation in the *Ciona* larva"

### Sheet: Sheet1
Matrix ID/name	Score	Relative score	VAChT species	start	end	strand	Sequence
MA0757.1.ONECUT3	17.4836	0.937788	robusta	101	114	+	caaaaatcaatatg
MA0679.1.ONECUT1	17.27	0.952522	robusta	101	114	+	caaaaatcaatatg
MA0756.1.ONECUT2	16.5585	0.933398	robusta	101	114	+	caaaaatcaatatg
MA0757.1.ONECUT3	15.6933	0.915026	savignyi	412	425	-	gaaaaatcaatttt
MA0757.1.ONECUT3	15.4677	0.912158	robusta	683	696	-	aaaaaatcaaaaaa
MA0679.1.ONECUT1	15.421	0.929412	savignyi	412	425	-	gaaaaatcaatttt
MA0756.1.ONECUT2	15.3388	0.916341	savignyi	412	425	-	gaaaaatcaatttt
MA0623.2.NEUROG1	14.6921	0.98195	savignyi	174	183	-	gccatatgtt
MA0623.2.NEUROG1	14.69	0.98192	savignyi	174	183	+	aacatatggc
MA0756.1.ONECUT2	13.8507	0.89553	robusta	683	696	-	aaaaaatcaaaaaa
MA0757.1.ONECUT3	13.4881	0.886988	savignyi	571	584	-	ataaaatcaatgtt
MA0756.1.ONECUT2	13.2627	0.887305	savignyi	571	584	-	ataaaatcaatgtt
MA0679.1.ONECUT1	12.931	0.898292	savignyi	571	584	-	ataaaatcaatgtt
MA0757.1.ONECUT3	12.847	0.878837	savignyi	1458	1471	+	ttttaatcaataaa
MA0756.1.ONECUT2	12.2976	0.873809	savignyi	1458	1471	+	ttttaatcaataaa
MA0679.1.ONECUT1	11.8789	0.885141	savignyi	1458	1471	+	ttttaatcaataaa
MA0756.1.ONECUT2	11.8045	0.866913	robusta	915	928	-	ttaaaatcaatgtt
MA0757.1.ONECUT3	11.7398	0.864759	robusta	915	928	-	ttaaaatcaatgtt
MA0679.1.ONECUT1	11.65	0.882281	robusta	915	928	-	ttaaaatcaatgtt
MA0757.1.ONECUT3	11.0927	0.856532	robusta	276	289	+	aacaaatcaaaaaa
MA0756.1.ONECUT2	10.8766	0.853936	savignyi	301	314	+	taaaaatggatata
MA0679.1.ONECUT1	10.8733	0.872573	robusta	683	696	-	aaaaaatcaaaaaa
MA1642.2.NEUROG2	10.7266	0.947477	robusta	1992	1998	-	cagatgt
MA1642.2.NEUROG2	10.7266	0.947477	savignyi	1255	1261	+	cagatgt
MA0757.1.ONECUT3	10.7175	0.851762	robusta	635	648	+	aattaatcaaaaat
MA0756.1.ONECUT2	10.6871	0.851287	robusta	276	289	+	aacaaatcaaaaaa
MA0756.1.ONECUT2	10.2308	0.844905	robusta	635	648	+	aattaatcaaaaat
MA0756.1.ONECUT2	10.0178	0.841926	robusta	763	776	+	aagaaattaatatt
MA0623.2.NEUROG1	9.91444	0.912491	savignyi	1847	1856	+	aacacatggc
MA0757.1.ONECUT3	9.78176	0.839864	savignyi	301	314	+	taaaaatggatata
MA0679.1.ONECUT1	9.71884	0.858144	savignyi	301	314	+	taaaaatggatata
MA1642.2.NEUROG2	9.64978	0.923297	savignyi	176	182	+	catatgg
MA0757.1.ONECUT3	9.56746	0.837139	robusta	1850	1863	+	acaaattcaatata
MA0623.2.NEUROG1	9.47508	0.906104	savignyi	1847	1856	-	gccatgtgtt
MA0756.1.ONECUT2	9.41548	0.833503	robusta	1850	1863	+	acaaattcaatata
MA0679.1.ONECUT1	9.39585	0.854107	robusta	763	776	+	aagaaattaatatt
MA0757.1.ONECUT3	9.28857	0.833593	robusta	763	776	+	aagaaattaatatt
MA1642.2.NEUROG2	9.06921	0.910259	robusta	27	33	-	cagatga
MA0679.1.ONECUT1	7.99911	0.83665	robusta	1850	1863	+	acaaattcaatata
MA0757.1.ONECUT3	7.99762	0.817179	robusta	565	578	-	atttaatcaaaaaa
MA0757.1.ONECUT3	7.95318	0.816614	savignyi	743	756	-	aaataaccgatcat
MA0623.2.NEUROG1	7.91343	0.8834	robusta	1168	1177	+	gacatatttt
MA0756.1.ONECUT2	7.89527	0.812242	robusta	185	198	-	gttaaatcaatctg
MA0623.2.NEUROG1	7.88819	0.883033	robusta	1168	1177	-	aaaatatgtc
MA0679.1.ONECUT1	7.88547	0.83523	robusta	276	289	+	aacaaatcaaaaaa
MA1642.2.NEUROG2	7.88499	0.883666	savignyi	1849	1855	+	cacatgg
MA0756.1.ONECUT2	7.87473	0.811955	savignyi	743	756	-	aaataaccgatcat
MA0679.1.ONECUT1	7.85753	0.83488	robusta	635	648	+	aattaatcaaaaat
MA0756.1.ONECUT2	7.77248	0.810525	savignyi	970	983	-	aaaaaatacataac
MA0623.2.NEUROG1	7.74898	0.881009	robusta	288	297	+	aacataagtt
MA0623.2.NEUROG1	7.74898	0.881009	robusta	288	297	-	aacttatgtt
MA0757.1.ONECUT3	7.7392	0.813894	savignyi	970	983	-	aaaaaatacataac
MA0679.1.ONECUT1	7.60196	0.831686	robusta	185	198	-	gttaaatcaatctg
MA0756.1.ONECUT2	7.56849	0.807672	robusta	565	578	-	atttaatcaaaaaa
MA0756.1.ONECUT2	7.52521	0.807067	savignyi	1202	1215	-	caaaaatgaatttt
MA1642.2.NEUROG2	7.3109	0.870774	savignyi	175	181	-	catatgt
MA0623.2.NEUROG1	7.28691	0.874292	savignyi	875	884	-	aagatatggt
MA0757.1.ONECUT3	7.20696	0.807127	savignyi	1202	1215	-	caaaaatgaatttt
MA0757.1.ONECUT3	7.1361	0.806226	robusta	185	198	-	gttaaatcaatctg
MA0679.1.ONECUT1	7.13177	0.82581	savignyi	1202	1215	-	caaaaatgaatttt
MA1642.2.NEUROG2	7.08577	0.865718	robusta	185	191	+	cagattg
MA1642.2.NEUROG2	7.08577	0.865718	robusta	261	267	-	cagattg
MA0757.1.ONECUT3	6.79256	0.801858	robusta	41	54	+	acaaaattaattaa
MA0623.2.NEUROG1	6.68971	0.865609	robusta	1480	1489	+	aacaaatgcc
MA0623.2.NEUROG1	6.66981	0.86532	robusta	1107	1116	+	aacatatagt
MA0623.2.NEUROG1	6.64663	0.864983	robusta	1107	1116	-	actatatgtt
MA0623.2.NEUROG1	6.64663	0.864983	savignyi	875	884	+	accatatctt
MA0623.2.NEUROG1	6.55095	0.863592	robusta	801	810	+	ggcttatgtt
MA0623.2.NEUROG1	6.55095	0.863592	robusta	1480	1489	-	ggcatttgtt
MA1642.2.NEUROG2	6.53431	0.853334	robusta	379	385	+	gagatgg
MA0679.1.ONECUT1	6.40185	0.816687	savignyi	410	423	+	ctaaaattgatttt
MA1642.2.NEUROG2	6.39243	0.850148	robusta	939	945	+	cagttgg
MA1642.2.NEUROG2	6.3705	0.849656	robusta	516	522	-	aagatgg
MA0623.2.NEUROG1	6.34841	0.860648	robusta	801	810	-	aacataagcc
MA0679.1.ONECUT1	6.12463	0.813222	savignyi	1091	1104	+	gttaaatcggtaag
MA1642.2.NEUROG2	6.00856	0.841528	savignyi	1911	1917	+	cagatcg
MA0679.1.ONECUT1	5.18039	0.80142	savignyi	743	756	-	aaataaccgatcat
MA1642.2.NEUROG2	5.17731	0.822861	robusta	1118	1124	+	cagaagt
MA0679.1.ONECUT1	5.17232	0.801319	robusta	41	54	+	acaaaattaattaa
MA0623.2.NEUROG1	4.85046	0.83887	savignyi	736	745	+	gacatatatg
MA1642.2.NEUROG2	4.74689	0.813195	robusta	1220	1226	+	cagattt
MA1642.2.NEUROG2	4.74689	0.813195	robusta	1350	1356	-	cagattt
MA1642.2.NEUROG2	4.74689	0.813195	savignyi	717	723	+	cagattt
MA1642.2.NEUROG2	4.63503	0.810684	savignyi	61	67	-	caaatgt
MA0623.2.NEUROG1	4.23512	0.829924	savignyi	736	745	-	catatatgtc
MA0623.2.NEUROG1	3.56716	0.820213	savignyi	1253	1262	+	gacagatgta
MA0623.2.NEUROG1	2.76456	0.808545	savignyi	1253	1262	-	tacatctgtc
MA0623.2.NEUROG1	2.75955	0.808472	savignyi	1257	1266	-	aacatacatc
MA0623.2.NEUROG1	2.50449	0.804764	savignyi	1160	1169	-	accatattgg
MA0623.2.NEUROG1	2.41192	0.803418	savignyi	1257	1266	+	gatgtatgtt
